# Genome-wide screening reveals metabolic regulation of translational fidelity

**DOI:** 10.1101/2022.10.26.513850

**Authors:** Zhihui Lyu, Patricia Villanueva, Liam O’Malley, Parker Murphy, Jiqiang Ling

## Abstract

Translational quality control is critical for maintaining the accuracy of protein synthesis in all domains of life. Mutations in aminoacyl-tRNA synthetases and the ribosome are known to affect translational fidelity and alter fitness, viability, stress responses, neuron function, and life span. In this study, we used a high-throughput fluorescence-based assay to screen a knock-out library of *Escherichia coli* and identified 30 nonessential genes that are critical for maintaining the fidelity of stop-codon readthrough. Most of these identified genes have not been shown to affect translational fidelity previously. Intriguingly, we show that several genes controlling metabolism, including *cyaA* and *guaA*, unexpectedly enhance stop-codon readthrough. CyaA and GuaA catalyze the synthesis of cyclic adenosine monophosphate (cAMP) and guanosine monophosphate (GMP), respectively. Both CyaA and GuaA increase the expression of ribosomes and tRNAs, allowing aminoacyl-tRNAs to compete with release factors and suppress stop codons. In addition, the effect of *guaA* deletion on stop-codon readthrough is abolished by deleting *prfC*, which encodes release factor 3 (RF3). Our results suggest that nucleotide and carbon metabolism is tightly coupled with translational fidelity.
