## Supplemental Table 3 for "Genome-wide screening reveals metabolic regulation of translational fidelity"

### Sheet: Sheet1
Oligonucleotides name	Oligonucleotides sequence (5'-3')	Note
cyaA-P1	TGGCGGAATCACAGTCATGACGGGTAGCAAATCAGGCGATACGTCTTG ATGGGAATTAGCCATGGTCC	For cyaA deletion
cyaA-P2	CGCTAAGATTGCATGCCGGATAAGCCTCGCTTTCCGGCACGTTCATCA TGTAGGCTGGAGCTGCTTCG
cyaA-F	TTGTACCTCTATATTGAGACTC	For verifiying cyaA deletion
cyaA-R	ACCGATAGATTTTGTGCGGAA
cyaA-U	GCGCATCTTTCTTTACGGTC
cyaA-D	AAAGGCGATGAGTGGATTTGT
ftp-P1	TTTTTTGGTGTACTCTTGCGACCGTTCGCATGAGGATAATCACGTATG ATGGGAATTAGCCATGGTCC	For ftp deletion
ftp-P2	TAGGCTGCCCGGTCACCATCACGCAAAAACCAACAATCTTGCGCTTTA TGTAGGCTGGAGCTGCTTCG
ftp-F	ATGGAAATAAGCTTTACCCGC	For verifiying ftp deletion
ftp-R	TTAATTTTTTTCGCTGACAAGG
ftp-U	TCAACCTGCTGGACGACAAC
ftp-D	AGACGTTTTCCCGCAAAGCAT
guaA-P1	GGGCGATTTATATTATCTGTTTCACTTGCCTCGGAATAAGCGTCAATG ATGGGAATTAGCCATGGTCC	For guaA deletion
guaA-P2	TCTGTAGTAACAGAGGGTTTTGTTCATTCATAGTGCAGGGTCAAATCA TGTAGGCTGGAGCTGCTTCG
guaA-F	ATGACGGAAAACATTCATAAGCA	For verifiying guaA deletion
guaA-R	TCATTCCCACTCAATGGTAGCT
guaA-U	GGCTGTGGTACTATCGACGA
guaA-D	GTGCAATCTGAAGCTGACGC
speA-P1	AGTCGTTAACTGTTTTACACTTAATAAAATAATTTGAGGTTCGCTATG ATGGGAATTAGCCATGGTCC	For speA deletion
speA-P2	GCGGATTATCACCGCTAAATTAAGCGGATTCAAGTAACACAGGACTTA TGTAGGCTGGAGCTGCTTCG
speA-F	ATGTCTGACGACATGTCTATG	For verifiying speA deletion
speA-R	GTATAACCGTACAAACCTGCC
speA-U	GTTTTCTCGTGGTTTCGCCGA
speA-D	GCGTAAAAAACCAAAGGCATTG
deaD-P1	AGTTATGTAGACTGGCCGCCATTAATTTTGAGGCACACGTACTACATG ATGGGAATTAGCCATGGTCC	For deaD deletion
deaD-P2	GCTGTATATATTATTTTACAGATTGTGTTCGCTGTTCAGCGATGATTA TGTAGGCTGGAGCTGCTTCG
deaD-F	ATGGCTGAATTCGAAACCACTT	For verifiying deaD deletion
deaD-R	TTACGCATCACCACCGAAACG
deaD-U	GCAGAATCGGACCAGCAATAGC
deaD-D	CCAATAATGGTGCCGCCGATA
miaA-P1	TGTTACAATCTGTTGATTTACATCCGGCGATAAAAGCCCTGAAAGATG ATGGGAATTAGCCATGGTCC	For miaA deletion
miaA-P2	TCGATTCTGAAAAAATTGCGCACGATACGTCTCAATTGTACACATTCA TGTAGGCTGGAGCTGCTTCG
miaA-F	ATGAGTGATATCAGTAAGGCG	For verifiying miaA deletion
miaA-R	CAACCTGTAATACTTCGTCAC
miaA-U	CCGTATTCGAACCTGGCAATA
miaA-D	CGATTTGCCCTTGCAGCTTAA
prfC-P1	TTCAACAAGCGCGGCGCGATGCCGCTTACTCAAGAAGAAAGAATTATG ATGGGAATTAGCCATGGTCC	For prfC deletion
prfC-P2	GGAAATTGACAGGGCGCAGCGGCTACCGCGCCCTGGAGGCAAGAATTA TGTAGGCTGGAGCTGCTTCG
prfC-F	ATGACGTTGTCTCCTTATTTGCA	For verifiying prfC deletion
prfC-R	AACTGAACGTCCGGATAACGT
prfC-U	TGCTGGCTGAATGCACACCA
prfC-D	GAAACCGCTCGGGATATCAG
prmA-P1	CCCGCAAGCTACCGTTTTGACTACTGATAAATAAAGAGTTTTGCCATG ATGGGAATTAGCCATGGTCC	For prmA deletion
prmA-P2	GCTTGCTCGCACTTCGCCCCGCGTCACCCTACGGCGATGCGAAGGTTA TGTAGGCTGGAGCTGCTTCG
prmA-F	ATGCCTTGGATCCAACTGAAAC	For verifiying prmA deletion
prmA-R	TTAATTCTTACGACCGGTAATAC
prmA-U	GCCAAAGGCGCGCTAAGTG
prmA-D	TGACCAATCCTCTGAGATGGA
rimP-P1	GAATAACTGGGCTTTAGGCCCTTTTTTTATGTCTTGGGGGTGGGCTTG ATGGGAATTAGCCATGGTCC	For rimP deletion
rimP-P2	CAAAATTTCTTTGTTCATCGCGGGCTTTTCACCTCATCCAGACTATTA TGTAGGCTGGAGCTGCTTCG
rimP-F	TTGTCCACATTAGAGCAAAAATT	For verifiying rimP deletion
rimP-R	TTAAAAGTGGGGAACCAGGTT
rimP-U	CCCTTAGAGTCCTTTTTCAAAT
rimP-D	AGTGTCAAAATCACCGCTTTTG
rplI-P1	GTAATCGGTCACGGTCCATTAATACGACTTTGAGAGGATAAGGTAATG ATGGGAATTAGCCATGGTCC	For rplI deletion
rplI-P2	ACGCCGACCAATGGTCGGCGTTTTTACGTCTCGTTGAATAACGAATTA TGTAGGCTGGAGCTGCTTCG
rplI-F	GTAGCAAACCTGGGTAGCCT	For verifiying rplI deletion
rplI-R	TATTCAGCTACTACGTTTACG
rplI-U	GGCGTTCAAGAGATCGACTAT
rplI-D	CAATCTACTCGGGTTTGGGTT
rpmJ-P1	GCTACGGCCGATAATTGGTCGCCCGAGAAGTTACGGAGAGTAAAAATG ATGGGAATTAGCCATGGTCC	For rpmJ deletion
rpmJ-P2	TCTAGCCAGCTCAACCCAACTTTGCAAGAAAAATATGCGAAAAAATCA TGTAGGCTGGAGCTGCTTCG
rpmJ-F	ATGAAAGTTCGTGCTTCCGTC	For verifiying rpmJ deletion
rpmJ-R	TCAGCCTTGGCGCTGTTTAT
rpmJ-U	GGAGTTCATGCGTGATGCAA
rpmJ-D	TGCGATTACGGCATGCTTAT
rsmG-P1	TAAGCACCCGCTTACCAGGCAACGCATCAAGAACAGGTAATCACCGTG ATGGGAATTAGCCATGGTCC	For rsmG deletion
rsmG-P2	TTAACAGTCTAACCGGTCAATTTTTTATGATTTTTTTGATAAAAATTA TGTAGGCTGGAGCTGCTTCG
rsmG-F	GTGCTCAACAAACTCTCCTTA	For verifiying rsmG deletion
rsmG-R	TTAAATTTTATTTGCTTTAATCACC
rsmG-U	AGTGATCGCCAAACTTAACG
rsmG-D	AATGATGGTTCTTAGCGCCG
tufA-P1	GTGCTCTCTCCTGAAGGGGAGAGCACTATAGTAAGGAATATAGCCGTG ATGGGAATTAGCCATGGTCC	For tufA deletion
tufA-P2	GGGCGCCGAAGCGCCCTTTTCAATTCAAAACTAATTAACGTGTAATTA TGTAGGCTGGAGCTGCTTCG
tufA-F	GTGTCTAAAGAAAAATTTGAACG	For verifiying tufA deletion
tufA-R	TTAGCCCAGAACTTTAGCAAC
tufA-U	AATGTTCGGATACGCAACTC
tufA-D	CCTACGCAGGAATTATTTACG
rsxA-P1	CTGGATTAACGGATAATAGGCGGCTTTTTTATTTCAGGCCGAAAAATG ATGGGAATTAGCCATGGTCC	For rsxA deletion
rsxA-P2	GGCCCAGCAGGCTCACGGCGGCAACGGCAATCCAGATAGCATTCATT TGTAGGCTGGAGCTGCTTCG
rsxA-F	ATGACTGACTACCTGTTACTG	For verifiying rsxA deletion
rsxA-R	TTACAACTTCACCAAACCACTAA
rsxA-U	TATCTGGCTGCTTATTTCCG
rsxA-D	TTTAGCATCACAGCTTCGCCA
fkpB-P1	TACGCCGCATCCGGCAAAAATCCTTAAATATAAGAGCAAACCTGCATG ATGGGAATTAGCCATGGTCC	For fkpB deletion
fkpB-P2	ACCCCGGCACAAAAACCACGCGGGTTGGCCAACAGGATCTGCATGTTA TGTAGGCTGGAGCTGCTTCG
fkpB-F	ATGTCTGAATCTGTACAGAGCA	For verifiying fkpB deletion
fkpB-R	TTACGCCTCCAGTGCCGGAT
fkpB-U	CGATACTGCCATCTGTGTCG
fkpB-D	CCGTGTGCGGAGAAAATCAGG
proW-P1	CGAAAGGAATGCTGCTGCGCGCTTTAGATCGTGAGGGGGTAAATAATG ATGGGAATTAGCCATGGTCC	For proW deletion
proW-P2	TTTTGGCAGGGTGATAATGCCCGGCGTCACCGGGCAAGTGCAGAGTTA TGTAGGCTGGAGCTGCTTCG
proW-F	ATGGCTGATCAAAATAATCCGT	For verifiying proW deletion
proW-R	TTACTTAATGAATGGGCGGGT
proW-U	GATGCACAAACGCCTCTTAG
proW-D	CTTCAGTGATGGTGCTCTGA
yaiY-P1	CTGGTATCACACCAGAAGAGAAGCAGATGACTTCCGGAGGTTTTTATG ATGGGAATTAGCCATGGTCC	For yaiY deletion
yaiY-P2	TCAGGCCAGATAAGGCGTTTCAGGCCGCATCTGACAATGTAAAACTTA TGTAGGCTGGAGCTGCTTCG
yaiY-F	ATGGCTGATTTCACCCTGTCA	For verifiying yaiY deletion
yaiY-R	TTACTGGCGGCGATGTCGC
yaiY-U	GTCTGTGGTGTAGACAACATTT
yaiY-D	CGAAACGAAAACGGGTAAATCA
yfjF-P1	CTAATATGGTCCAGGCTTTTACGGTTCGTGCGAAAGAGGTTTACAGTG ATGGGAATTAGCCATGGTCC	For yfjF deletion
yfjF-P2	AAAGACGTTAAAAAAGGTGCTCAATGAGCACCTTTTTTCTGTCTGTTA TGTAGGCTGGAGCTGCTTCG
yfjF-F	GTGCCAGGTAAAATTGCCGTT	For verifiying yfjF deletion
yfjF-R	CGCTGATTTTTCTGCTCGTTG
yfjF-U	TCTTATGAATCTGGTGGATGG
yfjF-D	TGGTACGAATACCTGGTTCT
pSZ-rrsCP-IF	CTTCACCTCGATTCGAATGTTGTGCGCTTAAAGGC	For rrsC transcriptional fusion
pSZ-rrsCP-IR	TATTGGAATTGTCGACAAAAGTTTGATGCTCAAAGAATTAAAC
pSZ-tnaCP-IF	tcgtcttcacctcgaggattgtgattcgattcac	For tnaC transcriptional fusion
pSZ-tnaCP-IR	cttttgctagtcatctgcagtacataatccttcatttatttt
pZS-eCFP-TGA-IF	CGCACTGACCGAATTCCAATAATTTTGTTTAACTTTAAGA	For pZS-Ptet-eCFP-TGA-y plasmid
pZS-eCFP-TGA-IR	TCGCCCGCGCTGGTCTGCAGTCATTTATACAGTTCATCC
F-luc-15Tyr-TAG-F	CCCGGCGCCATTCTAGCCTCTAGAGGATGGAA	For Dual-luc-15Tyr plasmid construction
F-luc-15Tyr-TAG-R	TTCCATCCTCTAGAGGCTAGAATGGCGCCGGG
SsrA probe	[Btn] CGCCACTAACAAACTAGCCTGATTAAGTTTTAACGCTTCA	For tRNA Trp detection and normalizaton
Trp probe	[Btn] CAGGGGCGGAGAGACTCGAA
